# A novel therapeutic antibody screening method using bacterial high-content imaging reveals functional antibody binding phenotypes of *Escherichia coli* ST131

**DOI:** 10.1101/2020.05.22.110148

**Authors:** Mailis Maes, Zoe A. Dyson, Sarah E. Smith, David A. Goulding, Catherine Ludden, Stephen Baker, Paul Kellam, Stephen T. Reece, Gordon Dougan, Josefin Bartholdson Scott

## Abstract

The increase of antimicrobial resistance (AMR), and lack of new classes of licensed antimicrobials, have made alternative treatment options for AMR pathogens increasingly attractive. Recent studies have demonstrated anti-bacterial efficacy of a humanised monoclonal antibody (mAb) targeting the O25b O-antigen of *Escherichia coli* ST131. To evaluate the phenotypic effects of antibody binding to diverse clinical *E. coli* ST131 O25b bacterial isolates in high-throughput, we designed a novel mAb screening method using high-content imaging (HCI) and image-based morphological profiling to screen a mAb targeting the O25b O-antigen. Screening the antibody against a panel of 86 clinical *E. coli* ST131 O25:H4 isolates revealed 4 binding phenotypes: no binding (18.60%), weak binding (4.65%), strong binding (69.77%) and strong agglutinating binding (6.98%). Impaired antibody binding could be explained by the presence of insertion sequences or mutations in O-antigen or lipopolysaccharide core biosynthesis genes, affecting the amount, structure or chain length of the O-antigen. The agglutinating binding phenotype was linked with lower O-antigen density, enhanced antibody-mediated phagocytosis and increased serum susceptibly. This study highlights the need to screen candidate mAbs against large panels of clinically relevant isolates, and that HCI can be used to evaluate mAb binding affinity and potential functional efficacy against AMR bacteria.
