## Supplementary Table S1 for "A novel therapeutic antibody screening method using bacterial high-content imaging reveals functional antibody binding phenotypes of *Escherichia coli* ST131"

### Sheet: Sheet1
A novel therapeutic antibody screening method using bacterial high-content imaging reveals functional antibody binding phenotypes of Escherichia coli ST131
Mailis Maes, Zoe A. Dyson, Sarah E. Smith, David A. Goulding, Catherine Ludden, Stephen Baker, Paul Kellam, Stephen T. Reece, Gordon Dougan, Josefin Bartholdson Scott
isolate ID	accession	secondary sample accession	O-antigen	source	collection year	O-antigen (wzx/wzy)	fliC	fimH	Fluoroquinolone resistance SNPs	ESBL	Binding Phenotype	Serum Resistance	CDC group
ECO0005	ERR434740	ERS356744	O25b	blood	2007	O25b	H4_41	H30	ParC-80I;ParC-84V;GyrA-83L;GyrA-87N	CTX-M-15	SB	Resistant	Group1
ECO0013	ERR434743	ERS356752	O25b	blood	2007	O25b	H4_41	H30	ParC-80I;ParC-84V;GyrA-83L;GyrA-87N	-	SB	Resistant	Group2
ECO0015	ERR439667	ERS356754	O25b	blood	2007	O25b	H4_41	H30	ParC-80I;ParC-84V;GyrA-83L;GyrA-87N	-	SB	Resistant	Group2
ECO0029	ERR439670	ERS356768	O25b	blood	2007	O25b	H4_41	H30	ParC-80I;ParC-84V;GyrA-83L;GyrA-87N	-	SB	Resistant	Group2
ECO0036	ERR434749	ERS356775	O25b	blood	2007	O25b	H4_41	H30	ParC-80I;ParC-84V;GyrA-83L;GyrA-87N	-	SB	Sensitive	Group3
ECO0048	ERR434752	ERS356787	O25b	blood	2007	O25b	H4_41	H30	ParC-80I;ParC-84V;GyrA-83L;GyrA-87N	-	SAB	Sensitive	Group3
ECO0051	ERR439672	ERS356790	O25b	blood	2007	O25b	H4_41	H30	ParC-80I;ParC-84V;GyrA-83L;GyrA-87N	CTX-M-15	SB	Resistant	Group2
ECO0052	ERR434844	ERS356791	O25b	blood	2007	O25b	H4_41	H30	ParC-80I;ParC-84V;GyrA-83L;GyrA-87N	CTX-M-15	SB	Resistant	Group1
ECO0056	ERR435030	ERS356795	O25b	blood	2007	O25b	H4_41	H30	ParC-80I;ParC-84V;GyrA-83L;GyrA-87N	-	NB	Sensitive	Group3
ECO0061	ERR434937	ERS356800	O25b	blood	2008	O25b	H4_41	H30	ParC-80I;ParC-84V;GyrA-83L;GyrA-87N	CTX-M-15	WB	Sensitive	Group3
ECO0066	ERR434847	ERS356805	O25b	blood	2008	O25b	H4_41	H30	ParC-80I;ParC-84V;GyrA-83L;GyrA-87N	CTX-M-15	SB	Resistant	Group1
ECO0072	ERR434938	ERS356811	O25b	blood	2008	O25b	H4_41	H30	ParC-80I;ParC-84V;GyrA-83L;GyrA-87N	-	SB	Resistant	Group2
ECO0087	ERR434649	ERS356826	O25b	blood	2008	O25b	H4_41	H22	-	-	SB	Resistant	Group1
ECO0092	ERR434757	ERS356831	O25b	blood	2008	O25b	H4_41	H30	ParC-80I;ParC-84V;GyrA-83L;GyrA-87N	CTX-M-15	SB	Resistant	Group2
ECO0111	ERR434764	ERS356850	O25b	blood	2008	O25b	H4_41	H30	ParC-80I;ParC-84V;GyrA-83L;GyrA-87N	CTX-M-15	SB	Resistant	Group1
ECO0114	ERR434945	ERS356853	O25b	blood	2009	O25b	H4_41	H30	ParC-80I;ParC-84V;GyrA-83L;GyrA-87N	CTX-M-15	SB	Resistant	Group1
ECO0116	ERR434766	ERS356855	O25b	blood	2009	O25b	H4_41	H30	ParC-80I;ParC-84V;GyrA-83L;GyrA-87N	CTX-M-15	SB	Resistant	Group1
ECO0126	ERR434946	ERS356865	O25b	blood	2009	O25b	H4_41	H30	ParC-80I;ParC-84V;GyrA-83L;GyrA-87N	-	SB	Resistant	Group1
ECO0130	ERR434947	ERS356869	O25b	blood	2009	O25b	H4_41	H22	-	-	SB	Resistant	Group1
ECO0136	ERR434770	ERS356875	O25b	blood	2009	O25b	H4_41	H30	ParC-80I;ParC-84V;GyrA-83L;GyrA-87N	-	SB	Resistant	Group2
ECO0140	ERR434265	ERS356879	O25b	blood	2009	O25b	H4_41	H30	ParC-80I;ParC-84V;GyrA-83L;GyrA-87N	-	SB	Resistant	Group5
ECO0163	ERR434660	ERS356902	O25b	blood	2009	O25b	H4_41	H30	ParC-80I;ParC-84V;GyrA-83L;GyrA-87N	CTX-M-15	SB	Resistant	Group2
ECO0171	ERR439635	ERS356910	O25b	blood	2009	O25b	H4_41	H30	ParC-80I;ParC-84V;GyrA-83L;GyrA-87N	CTX-M-15	SB	Resistant	Group5
ECO0172	ERR434953	ERS356911	O25b	blood	2009	O25b	H4_41	H30	ParC-80I;ParC-84V;GyrA-83L;GyrA-87N	-	NB	Sensitive	Group3
ECO0173	ERR439685	ERS356912	O25b	blood	2009	O25b	H4_41	H22	-	-	SB	Resistant	Group1
ECO0177	ERR434779	ERS356916	O25b	blood	2009	O25b	H4_41	H30	ParC-80I;ParC-84V;GyrA-83L;GyrA-87N	-	SB	Resistant	Group2
ECO0187	ERR434956	ERS356926	O25b	blood	2010	O25b	H4_41	H30	ParC-80I;ParC-84V;GyrA-83L;GyrA-87N	CTX-M-15	SB	Resistant	Group1
ECO0205	ERR434269	ERS356935	O25b	blood	2010	O25b	H4_41	H30	ParC-80I;ParC-84V;GyrA-83L;GyrA-87N	-	SB	Resistant	Group1
ECO0207	ERR439636	ERS356937	O25b	blood	2010	O25b	H4_41	H30	ParC-80I;ParC-84V;GyrA-83L;GyrA-87N	-	SB	Resistant	Group1
ECO0211	ERR434271	ERS356941	O25b	blood	2010	O25b	H4_41	H30	ParC-80I;ParC-84V;GyrA-83L;GyrA-87N	-	WB	Sensitive	Group3
ECO0216	ERR435197	ERS356945	O25b	blood	2010	O25b	H4_41	H30	ParC-80I;ParC-84V;GyrA-83L;GyrA-87N	-	NB	Sensitive	Group3
ECO0218	ERR434550	ERS356947	O25b	blood	2010	O25b	H4_41	H30	ParC-80I;ParC-84V;GyrA-83L;GyrA-87N	-	WB	Sensitive	Group3
ECO0222	ERR434365	ERS356950	O25b	blood	2010	O25b	H4_41	H30	GyrA-83L	-	SB	Resistant	Group1
ECO0224	ERR435484	ERS356952	O25b	blood	2010	O25b	H4_41	H22	-	-	NB	Sensitive	Group3
ECO0230	ERR435103	ERS356958	O25b	blood	2010	O25b	H4_41	H30	ParC-80I;ParC-84V;GyrA-83L;GyrA-87N	-	SB	Sensitive	Group4
ECO0237	ERR434368	ERS356965	O25b	blood	2010	O25b	H4_41	H30	ParC-80I;ParC-84V;GyrA-83L;GyrA-87N	-	SB (Ab-independent agglutination)	Sensitive	Group4
ECO0243	ERR434462	ERS356971	O25b	blood	2010	O25b	H4_41	H30	ParC-80I;ParC-84V;GyrA-83L;GyrA-87N	CTX-M-15	SAB	Sensitive	Group4
ECO0244	ERR434370	ERS356972	O25b	blood	2010	O25b	H4_41	H30	ParC-80I;ParC-84V;GyrA-83L;GyrA-87N	-	SB	Resistant	Group1
ECO0257	ERR435392	ERS356985	O25b	blood	2011	O25b	H4_41	H30	ParC-80I;ParC-84V;GyrA-83L;GyrA-87N	CTX-M-15	NB	Resistant	Group1
ECO0258	ERR434554	ERS356986	O25b	blood	2011	O25b	H4_41	H22	-	-	SB	Resistant	Group1
ECO0270	ERR435107	ERS356998	O25b	blood	2011	O25b	H4_41	H30	ParC-80I;ParC-84V;GyrA-83L;GyrA-87N	CTX-M-15	SB	Resistant	Group2
ECO0282	ERR435395	ERS357010	O25b	blood	2011	O25b	H4_41	H30	ParC-80I;ParC-84V;GyrA-83L;GyrA-87N	-	SB	Resistant	Group1
ECO0296	ERR439601	ERS358138	O25b	blood	2011	O25b	H4_41	H30	ParC-80I;GyrA-83L;GyrA-87N	-	SB	Sensitive	Group4
ECO0297	ERR434632	ERS358137	O25b	blood	2011	O25b	H4_41	H30	ParC-80I;ParC-84V;GyrA-83L;GyrA-87N	-	SB	Resistant	Group1
ECO0302	ERR434782	ERS357035	O25b	blood	2011	O25b	H4_41	H30	ParC-80I;ParC-84V;GyrA-83L;GyrA-87N	CTX-M-15	SB	Resistant	Group1
ECO0322	ERR434875	ERS357051	O25b	blood	2011	O25b	H4_41	H30	ParC-80I;ParC-84V;GyrA-83L;GyrA-87N	CTX-M-27	NB	Sensitive	Group3
ECO0329	ERR434877	ERS357058	O25b	blood	2012	O25b	H4_41	H30	ParC-80I;ParC-84V;GyrA-83L;GyrA-87N	CTX-M-27	SB	Resistant	Group5
ECO0345	ERR434960	ERS357074	O25b	blood	2012	O25b	H4_41	H30	ParC-80I;ParC-84V;GyrA-83L;GyrA-87N	CTX-M-15	SB	Resistant	Group1
ECO0353	ERR434664	ERS357082	O25b	blood	2012	O25b	H4_41	H30	-	-	SB	Resistant	Group2
ECO0359	ERR435058	ERS357088	O25b	blood	2012	O25b	H4_41	H30	ParC-80I;ParC-84V;GyrA-83L;GyrA-87N	CTX-M-15	SB	Resistant	Group1
ECO0365	ERR434791	ERS357093	O25b	blood	2012	O25b	H4_41	H22	-	-	SB	Resistant	Group1
ECO0381	ERR434963	ERS357103	O25b	blood	2012	O25b	H4_41	H30	ParC-80I;ParC-84V;GyrA-83L;GyrA-87N	CTX-M-15	SB	Resistant	Group2
ECO0382	ERR434795	ERS357104	O25b	blood	2012	O25b	H4_41	H22	-	-	SB	Resistant	Group1
ECO0387	ERR439638	ERS357207	O25b	blood	2012	O25b	H4_41	H22	-	-	WB	Sensitive	Group3
ECO0395	ERR434280	ERS357117	O25b	blood	2012	O25b	H4_41	H30	ParC-80I;ParC-84V;GyrA-83L;GyrA-87N	-	SB	Resistant	Group2
ECO0404	ERR434471	ERS357126	O25b	blood	2012	O25b	H4_41	H30	ParC-80I;ParC-84V;GyrA-83L;GyrA-87N	-	SB	Resistant	Group5
ECO0407	ERR434472	ERS357129	O25b	blood	2012	O25b	H4_41	H30	ParC-80I;ParC-84V;GyrA-83L;GyrA-87N	CTX-M-27	SB	Resistant	Group2
ECO0411	ERR434473	ERS357133	O25b	blood	2012	O25b	H4_41	H30	ParC-80I;ParC-84V;GyrA-83L;GyrA-87N	CTX-M-15	SB	Resistant	Group5
ECO0419	ERR435207	ERS357140	O25b	blood	2012	O25b	H4_41	H22	-	-	SB	Resistant	Group2
ECO0420	ERR434282	ERS357141	O25b	blood	2012	O25b	H4_41	H30	ParC-80I;ParC-84V;GyrA-83L;GyrA-87N	CTX-M-15	SB	Resistant	Group1
ECO0422	ERR435494	ERS357142	O25b	blood	2012	O25b	H4_41	H30	ParC-80I;ParC-84V;GyrA-83L;GyrA-87N	CTX-M-15	SB	Resistant	Group5
ECO0431	ERR434561	ERS357148	O25b	blood	2013	O25b	H4_41	H30	ParC-80I;ParC-84V;GyrA-83L;GyrA-87N	-	SB	Resistant	Group1
ECO0433	ERR434562	ERS357150	O25b	blood	2013	O25b	H4_41	H30	ParC-80I;ParC-84V;GyrA-83L;GyrA-87N	-	NB	Sensitive	Group3
ECO0438	ERR434564	ERS357155	O25b	blood	2013	O25b	H4_41	H30	ParC-80I;ParC-84V;GyrA-83L;GyrA-87N	-	SB	Resistant	Group1
NCTC 13441	ERR718783	ERS530440	O25b	unknown	2003	O25b	H4_41	H30	ParC-80I;ParC-84V;GyrA-83L;GyrA-87N	CTX-M-15	SAB	Sensitive	Group4
VREC0645	ERR2137856	ERS1274171	O25b	waste water	2015	O25b	H4_41	H30	ParC-80I;ParC-84V;GyrA-83L;GyrA-87N	-	NB	Sensitive	Group3
VREC0693	ERR2137889	ERS1274205	O25b	faeces	2015	O25b	H4_41	H30	ParC-80I;ParC-84V;GyrA-83L;GyrA-87N	CTX-M-15	SB	Resistant	Group1
VREC0708	ERR2137938	ERS1274254	O25b	faeces	2015	O25b	H4_41	H30	ParC-80I;ParC-84V;GyrA-83L;GyrA-87N	-	NB	Sensitive	Group3
VREC0829	ERR2137993	ERS1274310	O25b	faeces	2015	O25b	H4_41	H30	ParC-80I;ParC-84V;GyrA-83L;GyrA-87N	-	SAB	Sensitive	Group4
VREC0865	ERR2138032	ERS1274353	O25b	faeces	2015	O25b	H4_41	H30	ParC-80I;ParC-84V;GyrA-83L;GyrA-87N	-	SAB	Sensitive	Group4
VREC0926	ERR2138079	ERS1274402	O25b	faeces	2015	O25b	H4_41	H30	ParC-80I;ParC-84V;GyrA-83L;GyrA-87N	-	SB	Resistant	Group2
VREC1013	ERR2138591	ERS1274937	O25b	faeces	2015	O25b	H4_41	H30	ParC-80I;ParC-84V;GyrA-83L;GyrA-87N	CTX-M-15	SB	Resistant	Group2
VREC1073	ERR2138200	ERS1274527	O25b	blood	2015	O25b	H4_41	H30	ParC-80I;ParC-84V;GyrA-83L;GyrA-87N	CTX-M-14	SB	Resistant	Group1
VREC1101	ERR2138219	ERS1274547	O25b	faeces	2015	O25b	H4_41	H30	ParC-80I;ParC-84V;GyrA-83L;GyrA-87N	-	SB	Resistant	Group2
VREC1106	ERR2138224	ERS1274552	O25b	faeces	2015	O25b	H4_41	H22	-	-	SB	Resistant	Group1
VREC1403	ERR2138458	ERS1274795	O25b	faeces	2015	O25b	H4_41	H22	-	-	SB	Resistant	Group2
VREC1428	ERR2138475	ERS1274816	O25b	faeces	2015	O25b	H4_41	H30	ParC-80I;ParC-84V;GyrA-83L;GyrA-87N	CTX-M-27	SB	Resistant	Group1
VREC1592	ERR2138621	ERS1274969	O25b	blood	2014	O25b	H4_41	H30	ParC-80I;ParC-84V;GyrA-83L;GyrA-87N	CTX-M-27	SB	Resistant	Group5
VREC1630	ERR2651209	ERS1275011	O25b	faeces	2015	O25b	H4_41	H30	ParC-80I;ParC-84V;GyrA-83L;GyrA-87N	-	SAB	Sensitive	Group4
VRES0700	ERR1878177	ERS1281668	O25b	faeces	2015	O25b	H4_41	H30	ParC-80I;ParC-84V;GyrA-83L;GyrA-87N	CTX-M-15	NB	Resistant	Group1
VRES0710	ERR1878186	ERS1281677	O25b	faeces	2015	O25b	H4_41	H30	ParC-80I;ParC-84V;GyrA-83L;GyrA-87N	CTX-M-15	NB	Resistant	Group1
VRES0739	ERR1878196	ERS1281687	O25b	faeces	2015	O25b	H4_41	H30	ParC-80I;ParC-84V;GyrA-83L;GyrA-87N	CTX-M-15	NB	Resistant	Group1
VRES1100	ERR1878283	ERS1281774	O25b	faeces	2015	O25b	H4_41	H30	ParC-80I;ParC-84V;GyrA-83L;GyrA-87N	CTX-M-15	NB	Resistant	Group1
VRES1160	ERR1878359	ERS1281851	O25b	faeces	2015	O25b	H4_41	H30	ParC-80I;ParC-84V;GyrA-83L;GyrA-87N	CTX-M-15	NB	Resistant	Group1
VRES1610	ERR1878428	ERS1281920	O25b	blood	2014	O25b	H4_41	H30	ParC-80I;ParC-84V;GyrA-83L;GyrA-87N	CTX-M-15	NB	Sensitive	Group3
VRES1619	ERR1878433	ERS1281925	O25b	blood	2015	O25b	H4_41	H30	ParC-80I;ParC-84V;GyrA-83L;GyrA-87N	CTX-M-15	NB	Sensitive	Group3
VREC0673	ERR2137934	ERS1274250	O16	faeces	2015	O16	H5_55	ND	GyrA-83L	-	NB	ND	ND
