## Supplementary Table S4 for "A novel therapeutic antibody screening method using bacterial high-content imaging reveals functional antibody binding phenotypes of *Escherichia coli* ST131"

### Sheet: Ismapper_table
A novel therapeutic antibody screening method using bacterial high-content imaging reveals functional antibody binding phenotypes of Escherichia coli ST131
Mailis Maes, Zoe A. Dyson, Sarah E. Smith, David A. Goulding, Catherine Ludden, Stephen Baker, Paul Kellam, Stephen T. Reece, Gordon Dougan, Josefin Bartholdson Scott
		IS1							ISEc10
	left distance	489	26	35	727	201	116	94	230
	left locus	Escherichia_coli_UPEC_ST131_v0.2_00061	Escherichia_coli_UPEC_ST131_v0.2_00758	Escherichia_coli_UPEC_ST131_v0.2_01197	Escherichia_coli_UPEC_ST131_v0.2_01683	Escherichia_coli_UPEC_ST131_v0.2_01683	Escherichia_coli_UPEC_ST131_v0.2_01687	Escherichia_coli_UPEC_ST131_v0.2_01687	Escherichia_coli_UPEC_ST131_v0.2_04998
	left product	lipopolysaccharide core biosynthesis	Capsular polysaccharide ABC transporter,ATP-binding protein	TPR repeat-containing protein	putative glycosyltransferase	putative glycosyltransferase	putative glycosyltransferase	putative glycosyltransferase	protein encoding reversible inactivation of extracellular polysaccharide production
	left strand	1	1	1	1	1	1	1	1
	orientation	F	F	F	R	R	R	R	F
	right distance	595	5	53	431	957	685	713	538
	right locus	Escherichia_coli_UPEC_ST131_v0.2_00061	Escherichia_coli_UPEC_ST131_v0.2_00761	Escherichia_coli_UPEC_ST131_v0.2_01198	Escherichia_coli_UPEC_ST131_v0.2_01683	Escherichia_coli_UPEC_ST131_v0.2_01683	Escherichia_coli_UPEC_ST131_v0.2_01687	Escherichia_coli_UPEC_ST131_v0.2_01687	Escherichia_coli_UPEC_ST131_v0.2_05001
	right product	lipopolysaccharide core biosynthesis	secreted auto transporter toxin	ABC transporter substrate-binding protein	putative glycosyltransferase	putative glycosyltransferase	putative glycosyltransferase	putative glycosyltransferase	polysialic acid capsule synthesis protein KpsF
	right strand	1	-1	1	1	1	1	1	1
	Gene ID	rfaK	kpsT	yphF	rfaG	rfaG	wbbL	wbbL	kpsF
lab name	binding phenotype	69012-69022	780169-780936	1240766-1240774	1786127-1786118	1786653-1786644	1790481-1790472	1790509-1790494	5113240-5115697
ECO0056	NB	-	-	-	-	+	-	-	+
ECO0172	NB	-	-	-	-	-	-	*	-
ECO0216	NB	-	-	-	-	-	-	-	-
ECO0224	NB	-	-	-	-	-	-	-	-
ECO0257	NB	-	-	-	-	-	+	-	-
ECO0322	NB	-	-	-	-	-	-	+	-
ECO0433	NB	+	-	+	-	-	-	-	-
VREC0645	NB	-	-	-	-	-	-	-	-
VREC0708	NB	-	-	-	+	-	-	-	-
VRES0700	NB	-	-	-	-	-	-	-	+
VRES0710	NB	-	-	-	-	-	-	-	+
VRES0739	NB	-	-	-	-	-	-	-	-
VRES1100	NB	-	-	-	-	-	-	-	-
VRES1160	NB	-	-	-	-	-	-	-	+
VRES1610	NB	-	-	-	-	-	-	-	-
VRES1619	NB	-	-	-	-	-	-	-	+
ECO0048	SAB	-	-	-	-	-	-	-	+
ECO0243	SAB	-	-	-	-	-	-	-	-
NCTC 13441	SAB	-	+	-	-	-	-	-	-
VREC0829	SAB	-	-	-	-	-	-	-	-
VREC0865	SAB	-	-	-	-	-	-	-	-
VREC1630	SAB	-	-	-	-	-	-	-	+
ECO0237	SB (Ab-independent agglutination)	-	-	-	-	-	-	-	+
ECO0005	SB	-	-	-	-	-	-	-	-
ECO0013	SB	-	-	-	-	-	-	-	-
ECO0015	SB	-	-	-	-	-	-	-	-
ECO0029	SB	-	-	-	-	-	-	-	-
ECO0036	SB	-	-	-	-	-	-	-	-
ECO0051	SB	-	-	-	-	-	-	-	-
ECO0087	SB	-	-	-	-	-	-	-	-
ECO0092	SB	-	-	-	-	-	-	-	+
ECO0111	SB	-	-	-	-	-	-	-	-
ECO0114	SB	-	-	-	-	-	-	-	-
ECO0116	SB	-	-	-	-	-	-	-	-
ECO0126	SB	-	-	-	-	-	-	-	-
ECO0130	SB	-	-	-	-	-	-	-	-
ECO0140	SB	-	-	-	-	-	-	-	-
ECO0163	SB	-	-	-	-	-	-	-	-
ECO0171	SB	-	-	-	-	-	-	-	+
ECO0173	SB	-	-	-	-	-	-	-	-
ECO0177	SB	-	-	-	-	-	-	-	-
ECO0187	SB	-	-	-	-	-	-	-	-
ECO0205	SB	-	-	-	-	-	-	-	-
ECO0207	SB	-	-	-	-	-	-	-	-
ECO0230	SB	-	-	-	-	-	-	-	+
ECO0244	SB	-	-	-	-	-	-	-	-
ECO0258	SB	-	-	-	-	-	-	-	-
ECO0270	SB	-	-	-	-	-	-	-	-
ECO0282	SB	-	-	-	-	-	-	-	+
ECO0297	SB	-	-	-	-	-	-	-	-
ECO0302	SB	-	-	-	-	-	-	-	-
ECO0329	SB	-	-	-	-	-	-	-	+
ECO0345	SB	-	-	-	-	-	-	-	-
ECO0359	SB	-	-	-	-	-	-	-	-
ECO0365	SB	-	-	-	-	-	-	-	-
ECO0381	SB	-	-	-	-	-	-	-	-
ECO0382	SB	-	-	-	-	-	-	-	-
ECO0404	SB	-	-	-	-	-	-	-	+
ECO0407	SB	-	-	-	-	-	-	-	-
ECO0411	SB	-	-	-	-	-	-	-	-
ECO0419	SB	-	-	-	-	-	-	-	-
ECO0420	SB	-	-	-	-	-	-	-	-
ECO0422	SB	-	-	-	-	-	-	-	-
ECO0431	SB	-	-	-	-	-	-	-	-
ECO0438	SB	-	-	-	-	-	-	-	+
VREC0693	SB	-	-	-	-	-	-	-	-
VREC0926	SB	-	-	-	-	-	-	-	-
VREC1013	SB	-	-	-	-	-	-	-	-
VREC1073	SB	-	-	-	-	-	-	-	-
VREC1101	SB	-	-	-	-	-	-	-	-
VREC1106	SB	-	-	-	-	-	-	-	-
VREC1403	SB	-	-	-	-	-	-	-	+
VREC1428	SB	-	-	-	-	-	-	-	-
VREC1592	SB	-	-	-	-	-	-	-	-
ECO0395	SB	-	-	-	-	-	-	-	-
ECO0052	SB+	-	-	-	-	-	-	-	-
ECO0066	SB+	-	-	-	-	-	-	-	-
ECO0072	SB+	-	-	-	-	-	-	-	-
ECO0136	SB+	-	-	-	-	-	-	-	-
ECO0222	SB+	-	-	-	-	-	-	-	-
ECO0296	SB+	-	-	-	-	-	-	-	-
ECO0353	SB+	-	-	-	-	-	-	-	-
ECO0061	WB	-	-	-	-	-	-	-	+
ECO0211	WB	-	-	-	-	-	-	-	-
ECO0218	WB	-	-	-	-	-	-	-	-
ECO0387	WB	-	-	-	-	-	-	-	-
